# Comparative Analysis of Rumen Microbial Communities in Japanese Black Cattle: Site and Fertility Influences on Microbiome Composition and Function

**DOI:** 10.1101/2025.10.16.682985

**Authors:** Vincent Pamugas Reyes, Yukihiro Umeda, Sho Nakamura, Yasuhiro Morita, Shuichi Matsuyama, Shunsaku Nishiuchi, Jun Murase, Satoshi Ohkura

## Abstract

**Introduction:** The rumen microbiome plays a crucial role in nutrition, and productivity of cattle, influencing processes such as digestion, metabolism, and overall health. Understanding the composition and diversity of microbial communities within the rumen is essential for improving cattle management and enhancing the overall health outcomes. This study aims to investigate the rumen microbiome composition across two farms and fertility levels in Japanese Black beef cattle, using 16S rRNA amplicon sequencing. Differences in functional pathways between low- and normal-fertility cattle were also investigated.

**Result:** Core ruminal microbes were identified with *Bacteroidota* being predominant across sites and fertility levels. Alpha and beta diversity metrics showed that the site explained a substantial variation in microbiome composition, while fertility had a minimal impact. Differential abundance analysis using LEfSe identified distinct microbial profiles for each site. Notably, taxa such as *Fibrobacterota* and *Negativicutes* were more abundant on one site, whereas *Acholeplasmataceae* and *Lentisphaeria* were more prevalent on the other site

**Conclusion:** Using the sparse Partial Least Squares Discriminant Analysis (sPLS-DA) key taxa associated with fertility status, including *Bradymonadales* and *Elusimicrobiaceae* for low fertility and *Anaerovoracaceae* and *Desulfovibrionaceae* for normal fertility were identified. In addition, enhanced pathways in the normal fertility group include nicotinate degradation and complex sugar catabolism, while the low-fertility group showed increased activity in glycine betaine and nitrate reduction pathways, suggesting metabolic shifts and may impact reproductive efficiency. These findings underscore the complex interplay between geographic and biological factors in shaping the rumen microbiome.
