## Supplemental Tables for "Comparative Analysis of Rumen Microbial Communities in Japanese Black Cattle: Site and Fertility Influences on Microbiome Composition and Function"

### Sheet: Supplementary Table 1
Supplementary Table 1. Relative abundance of bacterial taxa at phylum level in the rumen microbiome of cattle from two sites, Oguri and Togo. The values are expressed as Mean ± Standard Error (SE).
Site	Phylum	Mean±SE
Oguri	Bacteroidota	73.81±1.03
Oguri	Firmicutes	15.39±0.79
Oguri	Fibrobacterota	2.81±0.3
Oguri	Patescibacteria	2.35±0.23
Oguri	Proteobacteria	2.3±0.29
Oguri	Verrucomicrobiota	1.88±0.27
Oguri	Spirochaetota	1.33±0.12
Oguri	Synergistota	0.07±0.02
Oguri	Desulfobacterota	0.04±0.01
Oguri	Campilobacterota	0.02±0
Togo	Bacteroidota	75.83±1.17
Togo	Firmicutes	13.31±0.73
Togo	Verrucomicrobiota	3.29±0.2
Togo	Proteobacteria	2.98±1.29
Togo	Patescibacteria	2.33±0.19
Togo	Fibrobacterota	1.24±0.13
Togo	Spirochaetota	0.93±0.07
Togo	Synergistota	0.04±0.01
Togo	Desulfobacterota	0.02±0
Togo	Campilobacterota	0.02±0

### Sheet: Supplementary Table 2
Supplementary Table 2. Relative abundance of bacterial taxa at phylum level in the rumen microbiome of cattle from two fertility levels,Low and Normal. The values are expressed as Mean ± Standard Error (SE).
Fertility	Phylum	Mean±SE
Low	Bacteroidota	75.96±1.67
Low	Firmicutes	14.68±1
Low	Patescibacteria	2.47±0.41
Low	Verrucomicrobiota	2.41±0.33
Low	Fibrobacterota	1.75±0.3
Low	Proteobacteria	1.45±0.26
Low	Spirochaetota	1.1±0.09
Low	Synergistota	0.08±0.03
Low	Desulfobacterota	0.07±0.01
Low	Campilobacterota	0.02±0
Low	Actinobacteriota	0.01±0
Normal	Bacteroidota	75.45±0.92
Normal	Firmicutes	14.98±0.75
Normal	Verrucomicrobiota	2.48±0.29
Normal	Fibrobacterota	2.15±0.31
Normal	Patescibacteria	1.94±0.14
Normal	Proteobacteria	1.7±0.28
Normal	Spirochaetota	1.12±0.1
Normal	Desulfobacterota	0.1±0.01
Normal	Synergistota	0.04±0.01
Normal	Campilobacterota	0.02±0
Normal	Actinobacteriota	0.01±0

### Sheet: Supplementary Table 3
Supplementary Table 1. Relative abundance of bacterial taxa at family level in the rumen microbiome of cattle from two sites, Oguri and Togo. The values are expressed as Mean ± Standard Error (SE).
Site	Family	Mean±SE
Oguri	Prevotellaceae	55.04±1.91
Oguri	Bacteroidales_RF16_group	8.93±1.59
Oguri	Rikenellaceae	6.18±0.39
Oguri	Lachnospiraceae	4.25±0.28
Oguri	Fibrobacteraceae	2.81±0.3
Oguri	Succinivibrionaceae	2.3±0.29
Oguri	Christensenellaceae	2.23±0.15
Oguri	Selenomonadaceae	1.9±0.24
Oguri	Acholeplasmataceae	1.74±0.23
Oguri	Bacteroidales_UCG-001	1.52±0.21
Oguri	Absconditabacteriales_(SR1)	1.5±0.15
Oguri	Spirochaetaceae	1.33±0.12
Oguri	Acidaminococcaceae	1.28±0.19
Oguri	Ruminococcaceae	1.16±0.1
Oguri	WCHB1-41	1.05±0.17
Oguri	Saccharimonadaceae	0.85±0.13
Oguri	Erysipelatoclostridiaceae	0.81±0.07
Oguri	Bacteroidaceae	0.61±0.07
Oguri	vadinBE97	0.59±0.12
Oguri	Oscillospiraceae	0.52±0.05
Oguri	Bacteroidales_BS11_gut_group	0.49±0.13
Oguri	p-251-o5	0.47±0.07
Oguri	Hungateiclostridiaceae	0.47±0.04
Oguri	F082	0.41±0.24
Oguri	Clostridia_vadinBB60_group	0.33±0.03
Oguri	UCG-010	0.23±0.05
Oguri	Akkermansiaceae	0.19±0.05
Oguri	[Eubacterium]_coprostanoligenes_group	0.16±0.01
Oguri	Erysipelotrichaceae	0.14±0.04
Oguri	Unclassified Bacteroidales	0.12±0.04
Oguri	Anaerovoracaceae	0.09±0.01
Oguri	Synergistaceae	0.07±0.02
Oguri	Lactobacillaceae	0.06±0.01
Oguri	LD1-PB3	0.05±0.01
Oguri	Desulfovibrionaceae	0.04±0.01
Oguri	Ethanoligenenaceae	0.04±0.01
Oguri	Muribaculaceae	0.02±0
Oguri	Campylobacteraceae	0.02±0
Togo	Prevotellaceae	56.16±1.51
Togo	Rikenellaceae	7.35±0.4
Togo	Bacteroidales_RF16_group	6.04±0.98
Togo	Lachnospiraceae	3.68±0.23
Togo	F082	3.27±0.8
Togo	Christensenellaceae	3.24±0.28
Togo	Succinivibrionaceae	2.98±1.29
Togo	Acidaminococcaceae	1.7±0.24
Togo	vadinBE97	1.62±0.14
Togo	Absconditabacteriales_(SR1)	1.5±0.16
Togo	WCHB1-41	1.46±0.15
Togo	Fibrobacteraceae	1.24±0.13
Togo	Bacteroidales_BS11_gut_group	1.06±0.12
Togo	Bacteroidales_UCG-001	0.99±0.11
Togo	Spirochaetaceae	0.93±0.07
Togo	Erysipelatoclostridiaceae	0.85±0.12
Togo	Saccharimonadaceae	0.83±0.07
Togo	Acholeplasmataceae	0.75±0.08
Togo	Oscillospiraceae	0.61±0.06
Togo	Selenomonadaceae	0.58±0.04
Togo	Bacteroidaceae	0.5±0.03
Togo	Ruminococcaceae	0.48±0.04
Togo	Hungateiclostridiaceae	0.46±0.04
Togo	p-251-o5	0.39±0.08
Togo	Clostridia_vadinBB60_group	0.39±0.04
Togo	UCG-010	0.2±0.03
Togo	Akkermansiaceae	0.14±0.02
Togo	Erysipelotrichaceae	0.11±0.01
Togo	LD1-PB3	0.07±0.01
Togo	Ethanoligenenaceae	0.07±0.01
Togo	[Eubacterium]_coprostanoligenes_group	0.07±0.01
Togo	Anaerovoracaceae	0.06±0.01
Togo	Unclassified Bacteroidales	0.05±0.01
Togo	Lactobacillaceae	0.05±0.01
Togo	Synergistaceae	0.04±0.01
Togo	Desulfovibrionaceae	0.02±0
Togo	Campylobacteraceae	0.02±0
Togo	Muribaculaceae	0.02±0

### Sheet: Supplementary Table 4
Supplementary Table 4. Relative abundance of bacterial taxa at family level in the rumen microbiome of cattle from two fertility levels,Low and Normal. The values are expressed as Mean ± Standard Error (SE).
Fertility	Family	Mean±SE
Low	Prevotellaceae	59.14±2.5
Low	Rikenellaceae	6.34±0.53
Low	Bacteroidales_RF16_group	5.83±0.91
Low	Lachnospiraceae	3.78±0.47
Low	Christensenellaceae	2.43±0.27
Low	Fibrobacteraceae	1.75±0.3
Low	Selenomonadaceae	1.66±0.39
Low	F082	1.65±0.63
Low	Acidaminococcaceae	1.62±0.38
Low	Acholeplasmataceae	1.48±0.3
Low	Succinivibrionaceae	1.45±0.26
Low	Absconditabacteriales_(SR1)	1.42±0.24
Low	Bacteroidales_UCG-001	1.34±0.35
Low	WCHB1-41	1.16±0.21
Low	Spirochaetaceae	1.1±0.09
Low	vadinBE97	1.06±0.34
Low	Saccharimonadaceae	1.04±0.25
Low	Ruminococcaceae	0.98±0.23
Low	Erysipelatoclostridiaceae	0.9±0.05
Low	Bacteroidales_BS11_gut_group	0.72±0.19
Low	Oscillospiraceae	0.54±0.05
Low	Bacteroidaceae	0.46±0.06
Low	p-251-o5	0.42±0.14
Low	Hungateiclostridiaceae	0.39±0.03
Low	Clostridia_vadinBB60_group	0.31±0.04
Low	UCG-010	0.21±0.1
Low	Akkermansiaceae	0.12±0.03
Low	Anaerovoracaceae	0.1±0.01
Low	[Eubacterium]_coprostanoligenes_group	0.09±0.02
Low	Erysipelotrichaceae	0.08±0.01
Low	Synergistaceae	0.08±0.03
Low	Desulfovibrionaceae	0.07±0.01
Low	LD1-PB3	0.06±0.01
Low	Lactobacillaceae	0.05±0.02
Low	Ethanoligenenaceae	0.05±0.01
Low	Unclassified Bacteroidales	0.04±0.01
Low	Campylobacteraceae	0.02±0
Low	Muribaculaceae	0.02±0
Low	Eggerthellaceae	0.01±0
Normal	Prevotellaceae	57.01±1.46
Normal	Bacteroidales_RF16_group	6.54±1.14
Normal	Rikenellaceae	6.46±0.35
Normal	Lachnospiraceae	4.36±0.29
Normal	Christensenellaceae	2.73±0.27
Normal	F082	2.65±0.77
Normal	Fibrobacteraceae	2.15±0.31
Normal	Succinivibrionaceae	1.7±0.28
Normal	Acidaminococcaceae	1.42±0.2
Normal	Acholeplasmataceae	1.38±0.18
Normal	Selenomonadaceae	1.33±0.2
Normal	Absconditabacteriales_(SR1)	1.21±0.1
Normal	vadinBE97	1.18±0.17
Normal	Spirochaetaceae	1.12±0.1
Normal	WCHB1-41	1.1±0.15
Normal	Bacteroidales_UCG-001	1.03±0.11
Normal	Ruminococcaceae	1±0.1
Normal	Bacteroidales_BS11_gut_group	0.8±0.13
Normal	Erysipelatoclostridiaceae	0.75±0.06
Normal	Saccharimonadaceae	0.73±0.06
Normal	Oscillospiraceae	0.6±0.05
Normal	Bacteroidaceae	0.51±0.04
Normal	Hungateiclostridiaceae	0.46±0.03
Normal	p-251-o5	0.35±0.05
Normal	Clostridia_vadinBB60_group	0.33±0.04
Normal	UCG-010	0.19±0.02
Normal	Akkermansiaceae	0.15±0.03
Normal	Erysipelotrichaceae	0.12±0.02
Normal	[Eubacterium]_coprostanoligenes_group	0.11±0.01
Normal	Desulfovibrionaceae	0.1±0.01
Normal	Anaerovoracaceae	0.1±0.01
Normal	Unclassified Bacteroidales	0.08±0.02
Normal	Lactobacillaceae	0.05±0.01
Normal	Ethanoligenenaceae	0.05±0.01
Normal	LD1-PB3	0.05±0.01
Normal	Synergistaceae	0.04±0.01
Normal	Campylobacteraceae	0.02±0
Normal	Muribaculaceae	0.02±0
Normal	Eggerthellaceae	0.01±0
